# MTD: a unique pipeline for host and meta-transcriptome joint and integrative analyses of RNA-seq data

**DOI:** 10.1101/2021.11.16.468881

**Authors:** Fei Wu, Yao-Zhong Liu, Binhua Ling

## Abstract

RNA-seq data contains not only host transcriptomes but also non-host information that comprises transcripts from active microbiota in the host cells. Therefore, joint and integrative analyses of both host and meta-transcriptome can reveal gene expression of microbial community in a given sample as well as the correlative and interactive dynamics of host response to the microbiome. However, there are no convenient tools that can systemically analyze host-microbiota interactions by simultaneously quantifying host and meta-transcriptome in the same sample at the tissue and the single-cell level, which poses a challenge for interested researchers with a limited expertise in bioinformatics. Here, we developed a software pipeline that can comprehensively and synergistically analyze and correlate the host and meta-transcriptome in a single sample using bulk and single-cell RNA-seq data. This pipeline, named MTD, can extensively identify and quantify microbiome, including viruses, bacteria, protozoa, fungi, plasmids, and vectors in the host cells and correlate the microbiome with the host transcriptome. MTD is easy to install and run, involving only a few lines of simple commands. It empowers researchers with unique genomics insights into host immune responses to microorganisms.
