## Supplementary Table 1 for "MTD: a unique pipeline for host and meta-transcriptome joint and integrative analyses of RNA-seq data"

### Sheet: Supplementary table 1
Basic Information of Animals in this Study
Animal #	Sex	Age (Yesrs)	Group
DJ01	FEMALE	18.72	Old SIV+ART
EM77	FEMALE	16.87	Old SIV+ART
EP15	FEMALE	16.75	Old SIV+ART
KN41	FEMALE	6.92	Young SIV+ART
KT12	FEMALE	6.79	Young SIV+ART
LC31	FEMALE	6.01	Young SIV+ART
JJ57	FEMALE	8.15	Young NonSIV
JD56	FEMALE	9.07	Young NonSIV
JG77	FEMALE	8.95	Young NonSIV
Old SIV+ART (Mean 17.45 ± SD 1.10 years)
Young SIV+ART (Mean 6.57 ± SD 0.49 years)
Young NonSIV (Mean 8.72 ± SD 0.50 years)
Supplementary table 1. Animal information of descending colon samples
